# Exploring new dimensions of immune cell biology in *Anopheles gambiae* through genetic immunophenotyping

**DOI:** 10.1101/2024.10.22.619690

**Authors:** George-Rafael Samantsidis, Ryan C. Smith

## Abstract

Mosquito immune cells, or hemocytes, are integral components of the innate immune responses that define vector competence. However, the lack of genetic resources has limited their characterization and our understanding of their functional roles in immune signaling. To overcome these challenges, we engineered transgenic *Anopheles gambiae* that express fluorescent proteins under the control of candidate hemocyte promoters. Following the characterization of five transgenic constructs through gene expression and microscopy-based approaches, we examine mosquito immune cell populations by leveraging advanced spectral imaging flow cytometry. Our results comprehensively map the composition of mosquito hemocytes, classifying them into twelve distinct populations based on size, granularity, ploidy, phagocytic capacity, and the expression of PPO6, SPARC, and LRIM15 genetic markers. Together, our novel use of morphological properties and genetic markers provides increased resolution into our understanding of mosquito hemocytes, highlighting the complexity and plasticity of these immune cell populations, while providing the foundation for deeper investigations into their roles in immunity and pathogen transmission.
