## Additional File 2- Naive mosquitoes IFC for "Exploring new dimensions of immune cell biology in *Anopheles gambiae* through genetic immunophenotyping"

### Sheet: Wild Type
Counts
			P1		P2		P3			P4			P5
Replicate	Events	DRAQ5+	P1.1	P1.2	P2.1	P2.2	P3.1	P3.2	P3.3	P4.1	P4.2	P4.3	P5.1	P5.2	S1	S2	S3	S4	CFP	GFP
1	7128	5035	41	67	264	175	63	169	225	736	765	190	1029	245	1184	2319	775	282	333	39
2	6061	3526	69	15	171	40	79	74	66	718	440	85	957	87	1081	1617	376	77	161	24
3	5318	2199	38	4	52	6	84	34	8	579	104	8	441	36	1039	540	77	7	126	19
Proportions
			P1		P2		P3			P4			P5
		DRAQ5+	P1.1	P1.2	P2.1	P2.2	P3.1	P3.2	P3.3	P4.1	P4.2	P4.3	P5.1	P5.2	S1	S2	S3	S4	CFP	GFP
		70.6369	0.8143	1.33069	5.2433	3.47567	1.25124	3.3565	4.46872	14.6177	15.1936	3.77358	20.4369	4.86594	23.5154	46.0576	15.3923	5.60079	6.6137	0.774578
		58.1752	1.95689	0.425411	4.84969	1.13443	2.2405	2.0987	1.87181	20.363	12.4787	2.41066	27.1412	2.46739	30.658	45.8593	10.6636	2.18378	4.56608	0.680658
		41.3501	1.72806	0.181901	2.36471	0.272851	3.81992	1.54616	0.363802	26.3302	4.72942	0.363802	20.0546	1.63711	47.2487	24.5566	3.50159	0.318327	5.72988	0.864029
Unstained Wild type
	Total events	Total DRAQ5
1	18293	353
2	15897	294
P: classification of cells based on DRAQ5 intensity and maximum light loss
S: classification of cells based on size (FSC) and maximum intensity light loss

### Sheet: LRIM15 GFP
Counts
			P1		P2		P3			P4			P5									Compositions of GFP+ cells
Replicate	Events	DRAQ5+	P1.1	P1.2	P2.1	P2.2	P3.1	P3.2	P3.3	P4.1	P4.2	P4.3	P5.1	P5.2	S1	S2	S3	S4	CFP	GFP		P1.1	P1.2	P2.1	P2.2	P3.1	P3.2	P3.3	P4.1	P4.2	P4.3	P5.1	P5.2
1	18972	10687	221	143	189	181	241	335	289	2626	1195	307	2047	409	3667	4050	1252	418		1696		5	77	7	95	0	33	154	1	57	154	600	43
2	7325	3540	109	19	117	51	68	116	164	426	548	117	873	84	727	1690	476	92		615		0	9	1	13	0	2	52	0	14	43	305	20
3	10000	5899	166	13	154	32	236	115	106	1344	449	205	1527	200	2149	2129	600	136		737		0	2	0	10	0	5	31	0	38	85	325	50
Proportions
			P1		P2		P3			P4			P5									Compositions of GFP+ cells
		DRAQ5+	P1.1	P1.2	P2.1	P2.2	P3.1	P3.2	P3.3	P4.1	P4.2	P4.3	P5.1	P5.2	S1	S2	S3	S4	CFP	GFP		P1.1	P1.2	P2.1	P2.2	P3.1	P3.2	P3.3	P4.1	P4.2	P4.3	P5.1	P5.2
		56.3304	2.06793	1.33807	1.7685	1.69365	2.25508	3.13465	2.70422	24.5719	11.1818	2.87265	19.1541	3.82708	34.3127	37.8965	11.7152	3.91129		15.8697		0.40783	6.28059	0.570962	7.74878	0	2.69168	12.5612	0.0815661	4.64927	12.5612	48.9396	3.50734
		48.3276	3.0791	0.536723	3.30508	1.44068	1.9209	3.27684	4.63277	12.0339	15.4802	3.30508	24.661	2.37288	20.5367	47.7401	13.4463	2.59887		17.3729		0	1.96078	0.217865	2.83224	0	0.43573	11.329	0	3.05011	9.36819	66.4488	4.3573
		58.99	2.81404	0.220376	2.61061	0.542465	4.00068	1.94948	1.79691	22.7835	7.61146	3.47517	25.8857	3.39041	36.4299	36.0909	10.1712	2.30548		12.4936		0	0.3663	0	1.8315	0	0.915751	5.67766	0	6.95971	15.5678	59.5238	9.15751

### Sheet: SPARC CFP
Counts
			P1		P2		P3			P4			P5									Compositions of CFP+ cells
Replicate	Events	DRAQ5+	P1.1	P1.2	P2.1	P2.2	P3.1	P3.2	P3.3	P4.1	P4.2	P4.3	P5.1	P5.2	S1	S2	S3	S4	CFP	GFP		P1.1	P1.2	P2.1	P2.2	P3.1	P3.2	P3.3	P4.1	P4.2	P4.3	P5.1	P5.2
1	24502	9835	234	99	328	203	205	202	230	1988	1078	280	2055	622	2850	3863	1560	663	2531			0	43	1	69	0	10	129	1	45	232	1286	200
2	8227	3621	165	39	300	185	76	141	143	387	391	154	897	202	632	1914	590	203	960			0	13	2	24	3	7	63	0	34	111	467	42
3	9864	6869	170	10	243	37	231	67	81	2296	615	266	1233	77	3456	2109	387	43	1968			0	4	0	22	2	28	59	0	212	222	856	53
Proportions
			P1		P2		P3			P4			P5									Compositions of CFP+ cells
		DRAQ5+	P1.1	P1.2	P2.1	P2.2	P3.1	P3.2	P3.3	P4.1	P4.2	P4.3	P5.1	P5.2	S1	S2	S3	S4	CFP	GFP		P1.1	P1.2	P2.1	P2.2	P3.1	P3.2	P3.3	P4.1	P4.2	P4.3	P5.1	P5.2
		40.1396	2.37926	1.00661	3.33503	2.06406	2.08439	2.05389	2.33859	20.2135	10.9609	2.84698	20.8948	6.32435	28.9781	39.2781	15.8617	6.74123	25.7346			0	2.13294	0.0496032	3.42262	0	0.496032	6.39881	0.0496032	2.23214	11.5079	63.7897	9.92063
		44.0136	4.55675	1.07705	8.285	5.10909	2.09887	3.89395	3.94919	10.6877	10.7981	4.25297	24.7722	5.57857	17.4537	52.8583	16.2938	5.60619	26.512			0	1.69713	0.261097	3.13316	0.391645	0.913838	8.22454	0	4.43864	14.4909	60.9661	5.48303
		69.6371	2.47489	0.145582	3.53763	0.538652	3.36293	0.975397	1.17921	33.4255	8.95327	3.87247	17.9502	1.12098	50.313	30.7032	5.63401	0.626001	28.6505			0	0.274348	0	1.50892	0.137174	1.92044	4.04664	0	14.5405	15.2263	58.7106	3.63512

### Sheet: PPO6 CFP
Counts
			P1		P2		P3			P4			P5									Compositions of CFP+ cells
Replicate	Events	DRAQ5+	P1.1	P1.2	P2.1	P2.2	P3.1	P3.2	P3.3	P4.1	P4.2	P4.3	P5.1	P5.2	S1	S2	S3	S4	CFP	GFP		P1.1	P1.2	P2.1	P2.2	P3.1	P3.2	P3.3	P4.1	P4.2	P4.3	P5.1	P5.2
1	7513	3940	34	14	165	39	45	110	77	522	437	82	1228	149	816	1888	399	109	360			0	3	0	4	0	9	15	2	13	22	113	20
2	21118	10154	227	140	308	272	234	506	395	1306	1020	309	2272	393	2461	4495	1611	375	956			2	64	2	101	0	12	137	3	20	150	180	65
3	12162	9153	192	130	256	249	176	442	329	1106	962	229	1681	160	2445	4004	1297	637	688			0	23	0	31	0	5	65	0	18	116	211	72
Proportions
			P1		P2		P3			P4			P5									Compositions of CFP+ cells
		DRAQ5+	P1.1	P1.2	P2.1	P2.2	P3.1	P3.2	P3.3	P4.1	P4.2	P4.3	P5.1	P5.2	S1	S2	S3	S4	CFP	GFP		P1.1	P1.2	P2.1	P2.2	P3.1	P3.2	P3.3	P4.1	P4.2	P4.3	P5.1	P5.2
		52.4424	0.862944	0.35533	4.18782	0.989848	1.14213	2.79188	1.95431	13.2487	11.0914	2.08122	31.1675	3.78173	20.7107	47.9188	10.1269	2.7665	9.13706			0	1.49254	0	1.99005	0	4.47761	7.46269	0.995025	6.46766	10.9453	56.2189	9.95025
		48.0822	2.23557	1.37877	3.03329	2.67875	2.30451	4.98326	3.89009	12.8619	10.0453	3.04314	22.3754	3.8704	24.2368	44.2683	15.8657	3.69313	9.41501			0.271739	8.69565	0.271739	13.7228	0	1.63043	18.6141	0.407609	2.71739	20.3804	24.4565	8.83152
		75.259	2.09767	1.4203	2.7969	2.72042	1.92287	4.82902	3.59445	12.0835	10.5102	2.50191	18.3656	1.74806	26.7126	43.7452	14.1702	6.95947	7.51666			0	4.25139	0	5.73013	0	0.924214	12.0148	0	3.32717	21.4418	39.0018	13.3087

### Sheet: SPARC LRIM15 
Counts
			P1		P2		P3			P4			P5									Compositions of CFP+/GFP+ cells
Replicate	Events	DRAQ5+	P1.1	P1.2	P2.1	P2.2	P3.1	P3.2	P3.3	P4.1	P4.2	P4.3	P5.1	P5.2	S1	S2	S3	S4	CFP	GFP		P1.1	P1.2	P2.1	P2.2	P3.1	P3.2	P3.3	P4.1	P4.2	P4.3	P5.1	P5.2
1	14389	10017	555	37	390	105	299	173	233	2015	808	474	2435	274	3533	4171	1259	281	2656	1291		0	16	2	63	0	5	127	0	17	202	78	22
2	14386	9985	612	46	446	96	257	191	233	1868	938	320	1943	245	3467	3841	960	249	2518	969		0	17	0	52	0	6	99	0	18	115	51	15
Proportions
			P1		P2		P3			P4			P5									Compositions of CFP+/GFP+ cells
		DRAQ5+	P1.1	P1.2	P2.1	P2.2	P3.1	P3.2	P3.3	P4.1	P4.2	P4.3	P5.1	P5.2	S1	S2	S3	S4	CFP	GFP		P1.1	P1.2	P2.1	P2.2	P3.1	P3.2	P3.3	P4.1	P4.2	P4.3	P5.1	P5.2
		69.6157	5.54058	0.369372	3.89338	1.04822	2.98493	1.72706	2.32605	20.1158	8.06629	4.73196	24.3087	2.73535	35.27	41.6392	12.5686	2.80523	26.5149	12.8881		0	3.00752	0.37594	11.8421	0	0.93985	23.8722	0	3.19549	37.9699	14.6617	4.13534
		69.4078	6.12919	0.460691	4.4667	0.961442	2.57386	1.91287	2.3335	18.7081	9.39409	3.20481	19.4592	2.45368	34.7221	38.4677	9.61442	2.49374	25.2178	9.70456		0	4.55764	0	13.941	0	1.60858	26.5416	0	4.82574	30.8311	13.6729	4.02145

### Sheet: PPO6 LRIM15
Counts
			P1		P2		P3			P4			P5									Compositions of CFP+/GFP+ cells
Replicate	Events	DRAQ5+	P1.1	P1.2	P2.1	P2.2	P3.1	P3.2	P3.3	P4.1	P4.2	P4.3	P5.1	P5.2	S1	S2	S3	S4	CFP	GFP		P1.1	P1.2	P2.1	P2.2	P3.1	P3.2	P3.3	P4.1	P4.2	P4.3	P5.1	P5.2
1	14244	5105	60	2	208	7	127	192	36	1746	806	40	484	54	2539	1659	181	32	260	208		0	0	0	0	0	0	0	0	0	0	36	6
2	12512	9855	121	3	130	19	286	377	121	3740	1249	79	1364	69	5169	3299	317	67	432	630		0	0	0	4	0	1	8	0	3	5	49	10
Proportions
			P1		P2		P3			P4			P5									Compositions of CFP+/GFP+ cells
		DRAQ5+	P1.1	P1.2	P2.1	P2.2	P3.1	P3.2	P3.3	P4.1	P4.2	P4.3	P5.1	P5.2	S1	S2	S3	S4	CFP	GFP		P1.1	P1.2	P2.1	P2.2	P3.1	P3.2	P3.3	P4.1	P4.2	P4.3	P5.1	P5.2
		35.8397	1.17532	0.0391773	4.07444	0.13712	2.48776	3.76102	0.705191	34.2018	15.7884	0.783546	9.4809	1.05779	49.7356	32.4976	3.54554	0.626836	5.09305	4.07444		0	0	0	0	0	0	0	0	0	0	85.7143	14.2857
		78.7644	1.2278	0.0304414	1.31913	0.192796	2.90208	3.82547	1.2278	37.9503	12.6738	0.801624	13.8407	0.700152	52.4505	33.4754	3.21664	0.679858	4.38356	6.39269		0	0	0	5	0	1.25	10	0	3.75	6.25	61.25	12.5
