## Additional File 3- Phagocytosis assay IFC for "Exploring new dimensions of immune cell biology in *Anopheles gambiae* through genetic immunophenotyping"

### Sheet: Phagocytosis
Counts
Replicate	Events	DRAQ5+	Bead-	Bead+	Low	Medium	High	CFP+/Bead+	CFP+/Bead-	CFP-/Bead+	CFP-/Bead-	GFP+/Bead+	GFP+/Bead-	GFP-/Bead+	GFP-/Bead-
1	9180	5483	2355	3113	556	2346	185	215	16	2898	2354	63	13	3050	2357
2	30005	8814	3651	5105	1183	3565	318	217	79	4688	3630	131	33	4974	3676
3	26909	6391	1309	4866	580	3673	550	199	51	4776	1474	78	15	4788	1510
% of phagocytes
CFP+/Bead+	CFP-/Bead+	GFP+/Bead+	GFP-/Bead+
6.90652	93.0935	2.02377	97.9762
4.25073	91.8315	2.56611	97.4339
4.0896	98.1504	1.60296	98.397
% of total cells
Bead-	Bead+	Low	Medium	High	CFP+	CFP-	GFP+	GFP-
43.2	56.8	10.1	42.8	3.37	4.21	95.79	1.3861	98.6139
42.1	57.9	13.4	40.4	3.61	3.35	96.65	1.86068	98.1393
23.9	76.1	9.08	57.5	8.61	3.11	96.89	1.45517	98.5448

### Sheet: PPO6 CFP
Counts
Replicate	Events	DRAQ5+	Bead-	Bead+	Low	Medium	High	CFP+/Bead+	CFP+/Bead-	CFP-/Bead+	CFP-/Bead-	GFP+/Bead+	GFP+/Bead-	GFP-/Bead+	GFP-/Bead-
1	21648	10792	4947	5765	1181	4305	279	675	44	5090	4983
2	21048	10964	5155	5503	1197	4003	303	508	99	4996	5361
3	30125	11876	3353	8523	1398	6539	585	589	56	7934	3297
% of phagocytes
CFP+/Bead+	CFP-/Bead+	GFP+/Bead+	GFP-/Bead+
11.7086	88.2914
9.23133	90.7868
6.91071	93.0893
	% of fluorescent cells					% of fluorescent cells
Fluorescent cells	Phagocytes	Non Phagocytes	Low	Medium	High	Low	Medium	High
719	93.8804	6.11961	69	522	80	10.2222	77.3333	11.8519
607	83.6903	16.3097	61	367	70	12.0079	72.2441	13.7795
645	91.3178	8.68217	49	414	114	8.31919	70.2886	19.3548
% of total cells
Bead-	Bead+	Low	Medium	High	CFP+	CFP-
46.6	53.4	10.9	39.9	2.59	6.25	93.75
49.8	50.2	10.9	36.5	2.76	4.63	95.37
28.2	71.8	11.8	55.1	4.93	4.96	95.04

### Sheet: LRIM15 GFP
Counts
Replicate	Events	DRAQ5+	Bead-	Bead+	Low	Medium	High	CFP+/Bead+	CFP+/Bead-	CFP-/Bead+	CFP-/Bead-	GFP+/Bead+	GFP+/Bead-	GFP-/Bead+	GFP-/Bead-
1	16026	5018	1970	3013	588	2220	189					1011	74	2005	1928
2	16363	10422	5603	4792	952	3571	237					2151	128	2642	5501
3	30470	10567	2456	7676	1036	5779	783					2302	80	5375	2810
% of phagocytes
CFP+/Bead+	CFP-/Bead+	GFP+/Bead+	GFP-/Bead+
		33.5546	66.545
		44.8873	55.1336
		29.9896	70.0234
	% of fluorescent cells					% of fluorescent cells
Fluorescent cells	Phagocytes	Non Phagocytes	Low	Medium	High	Low	Medium	High
1085	93.1797	6.82028	121	764	115	11.9683	75.5687	11.3749
2279	94.3835	5.6165	293	1693	148	13.6216	78.7076	6.88052
2382	96.6415	3.35852	194	1726	356	8.42745	74.9783	15.4648
% of total cells
Bead-	Bead+	Low	Medium	High	GFP+	GFP-
40	60	11.7	44.2	3.77	20.1	79.9
54	46	9.13	34.3	2.27	20.6	79.4
27.4	72.6	9.8	54.7	7.41	21.8	78.2

### Sheet: SPARC CFP
Counts
Replicate	Events	DRAQ5+	Bead-	Bead+	Low	Medium	High	CFP+/Bead+	CFP+/Bead-	CFP-/Bead+	CFP-/Bead-	GFP+/Bead+	GFP+/Bead-	GFP-/Bead+	GFP-/Bead-
1	26360	8293	2974	5219	1015	3727	530	1911	35	3408	2939
2	14435	8098	4104	3948	672	2991	282	2059	90	1889	4060
3	22158	3938	1669	2270	290	1751	229	417	80	1853	1588
% of phagocytes
CFP+/Bead+	CFP-/Bead+	GFP+/Bead+	GFP-/Bead+
36.6162	65.2999
52.153	47.847
18.37	81.63
	% of fluorescent cells					% of fluorescent cells
Fluorescent cells	Phagocytes	Non Phagocytes	Low	Medium	High	Low	Medium	High
1946	98.2014	1.79856	150	1435	301	7.84929	75.0916	15.7509
2149	95.812	4.18799	215	1609	202	10.442	78.1447	9.81059
497	83.9034	16.0966	24	317	70	5.7554	76.0192	16.7866
% of total cells
Bead-	Bead+	Low	Medium	High	CFP+	CFP-
35.9	64.1	12.2	44.9	6.39	23	77
51.2	48.8	8.3	36.9	3.48	25.4	74.6
42.4	57.6	7.36	44.5	5.82	10.6	89.4
